# Discovery of the closest free-living relative of the domesticated “magic mushroom” *Psilocybe cubensis* in Africa

**DOI:** 10.1101/2024.12.03.626483

**Authors:** Alexander J Bradshaw, Cathy Sharp, Breyten Van Der Merwe, Keaton Tremble, Bryn T.M. Dentinger

## Abstract

The “magic mushroom” *Psilocybe cubensis* is cultivated worldwide for recreational and medicinal uses. Described initially from Cuba in 1904, there has been substantial debate about its origin and diversification. The prevailing view, first proposed by the *Psilocybe* expert Gastón Guzmán in 1983, is that *P. cubensis* was inadvertently introduced to the Americas when cattle were introduced to the continents from Africa and Europe (∼1500 CE), but that its progenitor was endemic to Africa. This hypothesis has never been tested. Here, we report the discovery of the closest wild relative of *P. cubensis* from sub-Saharan Africa, *P. ochraceocentrata* nom. prov. Using DNA sequences from type specimens of all known and accessable African species of *Psilocybe*, multi-locus phylogenetic and molecular clock analysis strongly support recognizing the African samples as a new species that last shared a common ancestor with *P. cubensis* ∼1.5 million years ago (∼710k - 2.55M years ago 95% HPD). Even at the latest estimated time of divergence, this long predates cattle domestication and the origin of modern humans. Both species are associated with herbivore dung, suggesting this habit likely predisposed *P. cubensis* to its present specialization on domesticated cattle dung. Ecological niche modeling using bioclimatic variables for global records of these species indicates historical presence across Africa, Asia, and the Americas over the last 3 million years. This discovery sheds light on the wild origins of domesticated *P. cubensis* and provides new genetic resources for research on psychedelic mushrooms.
