## Supplemental Tables for "Discovery of the closest free-living relative of the domesticated “magic mushroom” *Psilocybe cubensis* in Africa"

### Sheet: Micro and macroscopic features
Supplementary Table 1: Microscopic characteristics and measurements
Table of relavent microscopic charateritics and measurements
Extreme lengths and widths are given in square-brackets, and all dimensions are presented with their mean values underlined
Sample name	Spore morphology	Spore Dimensions (µm)	Length/width quotient (Q)	Basida	Cystidia
Psilocybe_sp_Africa_Zimbabwe_CS-3006	ellipsoid	[10](11)11.8(12.5)[13] x (6.5)7.6(8.0)	(1.44)1.55(1.71)	Elongate/Clavate	Cheilocystidia
Psilocybe_Africa_Zimbabwe_CS-5783	ellipsoid	[10.5](11)11.6(12)[13] x [6.5](7)7.5(8)[8.5]	(1.38)1.54(1.71)	Elongate/Clavate	Cheilocystidia
Psilocybe_sp_Africa_Zimbabwe_CS-3309	ellipsoid	[9](10)10.4(11)[12] x (6)6.8(7.5)	(1.43)1.54(1.69)	Elongate/Clavate	Cheilocystidia
T3	ellipsoid	[10.4](10.6)11.1(11.8)[11.8] x [6.7](6.8)7.3(7.8)[7.9]	(1.51)1.52(1.56)	Elongate/Clavate	Cheilocystidia
T1	ellipsoid	[10.9](11.1)12.0(13.1)[13.4] x [7.2](7.2)8.1(8.7)[8.8]	(1.51)1.48(1.54)	Elongate/Clavate	Cheilocystidia
Harding	ellipsoid	[10.5](10.9)11.2(11.3)[11.7] x [7.2](7.3)7.9(8.7)[8.8]	(1.31)1.42(1.49)	Elongate/Clavate	Cheilocystidia

### Sheet: Genome  asssembly stats
Supplementary Table 2: Genome assembly and BUSCO statistics
Table of of raw red count, genome assembly statistics, and BUSCO scores
Sample name	Raw read count	N50	#contigs	Max_contig	Min_contig	Total_length	Average_contig	Num_gaps	Total_gap_length	Complete BUSCO score	Duplicate BUSCO score
Psilocybe_sp_Africa_Zimbabwe_CS-3006	74024236	13953	15474	441862	128	50581839	3269	880	86560	C:94.3	D:2.0
Psilocybe_Africa_Zimbabwe_CS-5783	35212336	1487	129039	367602	128	103278224	800	1113	28854	C:75.4	D:1.4
Psilocybe_sp_Africa_Zimbabwe_CS-3309	90157628	10445	30684	433505	128	61003570	1988	1085	86454	C:95.0	D:2.4
Stropharia_cubenesis_NY-761563_Holotype	53035458	860	102315	29026	128	66324158	648	2	200	C:40.6	D:0.2
Psilocybe_jaliscana_IBUG-13710_Isotype	26870982	1254	118629	292886	128	92154654	777	378	24210	C:76.8	D:1.9
Psilocybe_natalensis_Lz_Psi_nat_reseq_HOLOTYPE	24396382	4201	47501	588862	128	79883284	1682	466	25044	C:68.0	D:12.0
Psilocybe_wayanadensis_XAL-Thomas-T-320a_Holotype	45588106	1140	229107	223490	128	167873536	733	643	34330	C:75.8	D:4.4
Psilocybe_keralensis_XAL-T319a_Isotype	66825178	3587	72759	68579	128	95709044	1315	859	83200	C:76.0	D:22.2
Stropharia_aquamarina_Holotype_KM-160812	188859978	1965	105929	90713	128	94387266	891	205	891	C:70.2	D:2.9
